# From Movement to METs: A Validation of ActTrust® for Energy Expenditure Estimation and Physical Activity Classification in Young Adults

**DOI:** 10.1101/2025.05.16.654458

**Authors:** Elias dos Santos Batista, Stephania Ruth Basilio Silva Gomes, Ayrton Bruno de Morais Ferreira, Lucas G. S. França, John Fontenele Araújo, Arnaldo Luis Mortatti, Mario André Leocadio-Miguel

**Affiliations:** Programa de Pós-Graduação em Educação Física, Universidade Federal do Rio Grande do Norte, Natal, Rio Grande do Norte, Brazil; Instituto Federal de Educação Ciência e Tecnologia do Rio Grande do Norte, Caicó, Rio Grande do Norte, Brazil; Programa de Pós Graduação Multicêntrico em Ciências Fisiológicas, Universidade Federal do Rio Grande do Norte, Natal, Rio Grande do Norte, Brazil; Programa de Pós-Graduação em Psicobiologia, Universidade Federal do Rio Grande do Norte, Natal, Rio Grande do Norte, Brazil; School of Computer Science, Faculty of Science and Environment, Northumbria University, Newcastle upon Tyne, United Kingdom; Department of Forensic and Neurodevelopmental Science, Institute of Psychiatry, Psychology & Neuroscience, London, United Kingdom; School of Psychology, Faculty of Health and Wellbeing, Northumbria University, Newcastle upon Tyne, United Kingdom

## Abstract

Estimating physical activity (PA) levels is a challenging and expensive task. An alternative could be the use of actigraphy devices to estimate PA. This has been previously done to a number of devices, including ActiGraph® GT3X+. In this study, we validated ActTrust® against the widely used GT3X+ and compared activity counts to metabolic equivalents (METs) derived from indirect calorimetry during treadmill walking and running. Fifty-six young adults (34 men, 22 women) participated in controlled effort exercises including light, moderate, vigorous, and very vigorous activity intensities. We developed a linear model to estimate energy expenditure (EE) from movement count of combinations of devices placed at hip or wrist. We then estimated cut-off points for each intensity range. Our results showed correlations between treadmill speed and both METs (*r* = 0.95, *p* < 0.05) and movement counts from both GT3X+ and ActTrust devices placed either on the hip (*r* = 0.94, *p* < 0.05; *r* = 0.93, *p* < 0.05) or on the wrist (*r* = 0.88, *p* < 0.05; *r* = 0.88, *p* < 0.05), respectively. Our proposed model performed well with balanced accuracies above 0.77 for all intensity ranges and over 0.9 for light and moderate activity. This is the first study to model estimate and validate PA intensity thresholds on ActTrust® devices. Our findings support the use of ActTrust® devices as simple, cost-effective tool for 24-hour assessments of EE.
