## Supplementary Table S1 for "From Movement to METs: A Validation of ActTrust® for Energy Expenditure Estimation and Physical Activity Classification in Young Adults"

term	contrast	null.value	estimate	conf.low	conf.high	adj.p.value
Conditions:act	3 km.h-1:GT3X+ (hip)-Rest:GT3X+ (hip)	0	43.88645440058612	33.816104007700815	53.95680479347142	0
Conditions:act	5 km.h-1:GT3X+ (hip)-Rest:GT3X+ (hip)	0	62.41675041804812	52.346400025162815	72.48710081093341	0
Conditions:act	7 km.h-1:GT3X+ (hip)-Rest:GT3X+ (hip)	0	86.27818349250146	76.20783309961615	96.34853388538676	0
Conditions:act	9 km.h-1:GT3X+ (hip)-Rest:GT3X+ (hip)	0	94.01737936163613	83.85246961353221	104.18228910974005	0
Conditions:act	Rest:ACTT (hip)-Rest:GT3X+ (hip)	0	2.0684883757725645	-7.956804294936984	12.093781046482114	0.9999999020974053
Conditions:act	3 km.h-1:ACTT (hip)-Rest:GT3X+ (hip)	0	86.91421256743301	76.88891989672346	96.93950523814256	0
Conditions:act	5 km.h-1:ACTT (hip)-Rest:GT3X+ (hip)	0	120.84535400140247	110.82006133069292	130.87064667211203	0
Conditions:act	7 km.h-1:ACTT (hip)-Rest:GT3X+ (hip)	0	193.80109485265993	183.77580218195038	203.82638752336948	0
Conditions:act	9 km.h-1:ACTT (hip)-Rest:GT3X+ (hip)	0	224.03327977676784	213.9164148158392	234.15014473769648	0
Conditions:act	Rest:ACTT (wrist)-Rest:GT3X+ (hip)	0	3.1937732617375474	-6.831519408972001	13.219065932447096	0.9998910113862396
Conditions:act	3 km.h-1:ACTT (wrist)-Rest:GT3X+ (hip)	0	73.59594054268844	63.57064787197889	83.62123321339799	0
Conditions:act	5 km.h-1:ACTT (wrist)-Rest:GT3X+ (hip)	0	95.64187408107529	85.61658141036574	105.66716675178483	0
Conditions:act	7 km.h-1:ACTT (wrist)-Rest:GT3X+ (hip)	0	191.51334594336544	181.4880532726559	201.53863861407498	0
Conditions:act	9 km.h-1:ACTT (wrist)-Rest:GT3X+ (hip)	0	236.478650712279	226.36178575135037	246.59551567320764	0
Conditions:act	Rest:GT3X+ (wrist)-Rest:GT3X+ (hip)	0	1.7559613766998867	-8.269331294009662	11.781254047409435	0.9999999943624448
Conditions:act	3 km.h-1:GT3X+ (wrist)-Rest:GT3X+ (hip)	0	45.441436419396105	35.41614374868656	55.46672909010565	0
Conditions:act	5 km.h-1:GT3X+ (wrist)-Rest:GT3X+ (hip)	0	69.22655833087092	59.20126566016137	79.25185100158046	0
Conditions:act	7 km.h-1:GT3X+ (wrist)-Rest:GT3X+ (hip)	0	125.52963068330888	115.50433801259933	135.55492335401843	0
Conditions:act	9 km.h-1:GT3X+ (wrist)-Rest:GT3X+ (hip)	0	150.53545067613098	140.41858571520234	160.65231563705962	0
Conditions:act	5 km.h-1:GT3X+ (hip)-3 km.h-1:GT3X+ (hip)	0	18.530296017462	8.459945624576699	28.600646410347302	1.822153394837045e-8
Conditions:act	7 km.h-1:GT3X+ (hip)-3 km.h-1:GT3X+ (hip)	0	42.391729091915344	32.32137869903004	52.46207948480065	0
Conditions:act	9 km.h-1:GT3X+ (hip)-3 km.h-1:GT3X+ (hip)	0	50.13092496105002	39.966015212946104	60.29583470915394	0
Conditions:act	Rest:ACTT (hip)-3 km.h-1:GT3X+ (hip)	0	-41.81796602481355	-51.8432586955231	-31.792673354104004	0
Conditions:act	3 km.h-1:ACTT (hip)-3 km.h-1:GT3X+ (hip)	0	43.0277581668469	33.002465496137354	53.05305083755645	0
Conditions:act	5 km.h-1:ACTT (hip)-3 km.h-1:GT3X+ (hip)	0	76.95889960081635	66.9336069301068	86.9841922715259	0
Conditions:act	7 km.h-1:ACTT (hip)-3 km.h-1:GT3X+ (hip)	0	149.9146404520738	139.88934778136425	159.93993312278334	0
Conditions:act	9 km.h-1:ACTT (hip)-3 km.h-1:GT3X+ (hip)	0	180.1468253761817	170.02996041525307	190.26369033711035	0
Conditions:act	Rest:ACTT (wrist)-3 km.h-1:GT3X+ (hip)	0	-40.69268113884857	-50.71797380955812	-30.667388468139023	0
Conditions:act	3 km.h-1:ACTT (wrist)-3 km.h-1:GT3X+ (hip)	0	29.709486142102328	19.68419347139278	39.734778812811875	1.5643042416968456e-13
Conditions:act	5 km.h-1:ACTT (wrist)-3 km.h-1:GT3X+ (hip)	0	51.755419680489176	41.73012700977963	61.78071235119872	0
Conditions:act	7 km.h-1:ACTT (wrist)-3 km.h-1:GT3X+ (hip)	0	147.6268915427793	137.60159887206976	157.65218421348885	0
Conditions:act	9 km.h-1:ACTT (wrist)-3 km.h-1:GT3X+ (hip)	0	192.59219631169287	182.47533135076424	202.7090612726215	0
Conditions:act	Rest:GT3X+ (wrist)-3 km.h-1:GT3X+ (hip)	0	-42.13049302388623	-52.15578569459578	-32.105200353176684	0
Conditions:act	3 km.h-1:GT3X+ (wrist)-3 km.h-1:GT3X+ (hip)	0	1.5549820188099872	-8.470310651899561	11.580274689519536	0.9999999993530035
Conditions:act	5 km.h-1:GT3X+ (wrist)-3 km.h-1:GT3X+ (hip)	0	25.340103930284805	15.314811259575256	35.36539660099435	1.4843681839238343e-13
Conditions:act	7 km.h-1:GT3X+ (wrist)-3 km.h-1:GT3X+ (hip)	0	81.64317628272278	71.61788361201323	91.66846895343232	0
Conditions:act	9 km.h-1:GT3X+ (wrist)-3 km.h-1:GT3X+ (hip)	0	106.64899627554485	96.53213131461621	116.76586123647348	0
Conditions:act	7 km.h-1:GT3X+ (hip)-5 km.h-1:GT3X+ (hip)	0	23.861433074453345	13.791082681568044	33.93178346733865	1.8884893648873913e-13
Conditions:act	9 km.h-1:GT3X+ (hip)-5 km.h-1:GT3X+ (hip)	0	31.60062894358802	21.435719195484104	41.76553869169194	7.915890165577366e-14
Conditions:act	Rest:ACTT (hip)-5 km.h-1:GT3X+ (hip)	0	-60.34826204227555	-70.3735547129851	-50.322969371566	0
Conditions:act	3 km.h-1:ACTT (hip)-5 km.h-1:GT3X+ (hip)	0	24.4974621493849	14.472169478675353	34.52275482009445	1.397770788003072e-13
Conditions:act	5 km.h-1:ACTT (hip)-5 km.h-1:GT3X+ (hip)	0	58.42860358335436	48.40331091264481	68.4538962540639	0
Conditions:act	7 km.h-1:ACTT (hip)-5 km.h-1:GT3X+ (hip)	0	131.38434443461182	121.35905176390227	141.40963710532137	0
Conditions:act	9 km.h-1:ACTT (hip)-5 km.h-1:GT3X+ (hip)	0	161.61652935871973	151.4996643977911	171.73339431964837	0
Conditions:act	Rest:ACTT (wrist)-5 km.h-1:GT3X+ (hip)	0	-59.22297715631057	-69.24826982702012	-49.19768448560102	0
Conditions:act	3 km.h-1:ACTT (wrist)-5 km.h-1:GT3X+ (hip)	0	11.179190124640328	1.1538974539307798	21.204482795349875	0.011843256920452405
Conditions:act	5 km.h-1:ACTT (wrist)-5 km.h-1:GT3X+ (hip)	0	33.225123663027176	23.19983099231763	43.25041633373672	0
Conditions:act	7 km.h-1:ACTT (wrist)-5 km.h-1:GT3X+ (hip)	0	129.0965955253173	119.07130285460775	139.12188819602684	0
Conditions:act	9 km.h-1:ACTT (wrist)-5 km.h-1:GT3X+ (hip)	0	174.0619002942309	163.94503533330226	184.17876525515953	0
Conditions:act	Rest:GT3X+ (wrist)-5 km.h-1:GT3X+ (hip)	0	-60.66078904134823	-70.68608171205778	-50.635496370638684	0
Conditions:act	3 km.h-1:GT3X+ (wrist)-5 km.h-1:GT3X+ (hip)	0	-16.975313998652013	-27.00060666936156	-6.950021327942464	4.60904740928747e-7
Conditions:act	5 km.h-1:GT3X+ (wrist)-5 km.h-1:GT3X+ (hip)	0	6.809807912822805	-3.2154847578867436	16.835100583532352	0.6513576362824272
Conditions:act	7 km.h-1:GT3X+ (wrist)-5 km.h-1:GT3X+ (hip)	0	63.11288026526077	53.08758759455122	73.13817293597032	0
Conditions:act	9 km.h-1:GT3X+ (wrist)-5 km.h-1:GT3X+ (hip)	0	88.11870025808285	78.00183529715422	98.23556521901149	0
Conditions:act	9 km.h-1:GT3X+ (hip)-7 km.h-1:GT3X+ (hip)	0	7.739195869134676	-2.4257138789692423	17.904105617238592	0.4255544561481319
Conditions:act	Rest:ACTT (hip)-7 km.h-1:GT3X+ (hip)	0	-84.2096951167289	-94.23498778743844	-74.18440244601935	0
Conditions:act	3 km.h-1:ACTT (hip)-7 km.h-1:GT3X+ (hip)	0	0.6360290749315567	-9.389263595777992	10.661321745641105	1
Conditions:act	5 km.h-1:ACTT (hip)-7 km.h-1:GT3X+ (hip)	0	34.567170508901015	24.541877838191468	44.59246317961056	0
Conditions:act	7 km.h-1:ACTT (hip)-7 km.h-1:GT3X+ (hip)	0	107.52291136015846	97.49761868944891	117.548204030868	0
Conditions:act	9 km.h-1:ACTT (hip)-7 km.h-1:GT3X+ (hip)	0	137.75509628426636	127.63823132333772	147.871961245195	0
Conditions:act	Rest:ACTT (wrist)-7 km.h-1:GT3X+ (hip)	0	-83.08441023076391	-93.10970290147345	-73.05911756005436	0
Conditions:act	3 km.h-1:ACTT (wrist)-7 km.h-1:GT3X+ (hip)	0	-12.682242949813016	-22.707535620522563	-2.6569502791034676	0.0013124993323302414
Conditions:act	5 km.h-1:ACTT (wrist)-7 km.h-1:GT3X+ (hip)	0	9.363690588573832	-0.6616020821357171	19.38898325928338	0.10222516369292411
Conditions:act	7 km.h-1:ACTT (wrist)-7 km.h-1:GT3X+ (hip)	0	105.23516245086397	95.20986978015442	115.26045512157351	0
Conditions:act	9 km.h-1:ACTT (wrist)-7 km.h-1:GT3X+ (hip)	0	150.20046721977752	140.08360225884888	160.31733218070616	0
Conditions:act	Rest:GT3X+ (wrist)-7 km.h-1:GT3X+ (hip)	0	-84.52222211580157	-94.54751478651112	-74.49692944509202	0
Conditions:act	3 km.h-1:GT3X+ (wrist)-7 km.h-1:GT3X+ (hip)	0	-40.83674707310536	-50.862039743814904	-30.81145440239581	0
Conditions:act	5 km.h-1:GT3X+ (wrist)-7 km.h-1:GT3X+ (hip)	0	-17.05162516163054	-27.076917832340087	-7.026332490920991	3.921816814633772e-7
Conditions:act	7 km.h-1:GT3X+ (wrist)-7 km.h-1:GT3X+ (hip)	0	39.251447190807426	29.22615452009788	49.27673986151697	0
Conditions:act	9 km.h-1:GT3X+ (wrist)-7 km.h-1:GT3X+ (hip)	0	64.25726718362951	54.14040222270087	74.37413214455815	0
Conditions:act	Rest:ACTT (hip)-9 km.h-1:GT3X+ (hip)	0	-91.94889098586357	-102.06916401997661	-81.82861795175053	0
Conditions:act	3 km.h-1:ACTT (hip)-9 km.h-1:GT3X+ (hip)	0	-7.103166794203119	-17.22343982831616	3.0171062399099196	0.5891866348090758
Conditions:act	5 km.h-1:ACTT (hip)-9 km.h-1:GT3X+ (hip)	0	26.82797463976634	16.7077016056533	36.94824767387938	1.566524687746096e-13
Conditions:act	7 km.h-1:ACTT (hip)-9 km.h-1:GT3X+ (hip)	0	99.78371549102378	89.66344245691074	109.90398852513682	0
Conditions:act	9 km.h-1:ACTT (hip)-9 km.h-1:GT3X+ (hip)	0	130.01590041513168	119.80490684010293	140.22689399016042	0
Conditions:act	Rest:ACTT (wrist)-9 km.h-1:GT3X+ (hip)	0	-90.82360609989858	-100.94387913401162	-80.70333306578554	0
Conditions:act	3 km.h-1:ACTT (wrist)-9 km.h-1:GT3X+ (hip)	0	-20.421438818947692	-30.541711853060733	-10.301165784834653	2.648034014285372e-10
Conditions:act	5 km.h-1:ACTT (wrist)-9 km.h-1:GT3X+ (hip)	0	1.6244947194391557	-8.495778314673883	11.744767753552194	0.9999999988040409
Conditions:act	7 km.h-1:ACTT (wrist)-9 km.h-1:GT3X+ (hip)	0	97.49596658172929	87.37569354761625	107.61623961584233	0
Conditions:act	9 km.h-1:ACTT (wrist)-9 km.h-1:GT3X+ (hip)	0	142.46127135064285	132.2502777756141	152.67226492567158	0
Conditions:act	Rest:GT3X+ (wrist)-9 km.h-1:GT3X+ (hip)	0	-92.26141798493624	-102.38169101904928	-82.1411449508232	0
Conditions:act	3 km.h-1:GT3X+ (wrist)-9 km.h-1:GT3X+ (hip)	0	-48.57594294224003	-58.69621597635307	-38.45566990812699	0
Conditions:act	5 km.h-1:GT3X+ (wrist)-9 km.h-1:GT3X+ (hip)	0	-24.790821030765215	-34.911094064878256	-14.670547996652177	1.3700152123874432e-13
Conditions:act	7 km.h-1:GT3X+ (wrist)-9 km.h-1:GT3X+ (hip)	0	31.51225132167275	21.39197828755971	41.63252435578579	7.271960811294775e-14
Conditions:act	9 km.h-1:GT3X+ (wrist)-9 km.h-1:GT3X+ (hip)	0	56.51807131449483	46.30707773946608	66.72906488952358	0
Conditions:act	3 km.h-1:ACTT (hip)-Rest:ACTT (hip)	0	84.84572419166045	74.86569266709701	94.8257557162239	0
Conditions:act	5 km.h-1:ACTT (hip)-Rest:ACTT (hip)	0	118.77686562562991	108.79683410106647	128.75689715019334	0
Conditions:act	7 km.h-1:ACTT (hip)-Rest:ACTT (hip)	0	191.73260647688736	181.75257495232393	201.71263800145078	0
Conditions:act	9 km.h-1:ACTT (hip)-Rest:ACTT (hip)	0	221.96479140099527	211.89277607457905	232.0368067274115	0
Conditions:act	Rest:ACTT (wrist)-Rest:ACTT (hip)	0	1.1252848859649824	-8.854746638598456	11.10531641052842	0.9999999999981661
Conditions:act	3 km.h-1:ACTT (wrist)-Rest:ACTT (hip)	0	71.52745216691588	61.54742064235244	81.50748369147932	0
Conditions:act	5 km.h-1:ACTT (wrist)-Rest:ACTT (hip)	0	93.57338570530273	83.59335418073928	103.55341722986617	0
Conditions:act	7 km.h-1:ACTT (wrist)-Rest:ACTT (hip)	0	189.44485756759286	179.46482604302943	199.4248890921563	0
Conditions:act	9 km.h-1:ACTT (wrist)-Rest:ACTT (hip)	0	234.41016233650643	224.3381470100902	244.48217766292265	0
Conditions:act	Rest:GT3X+ (wrist)-Rest:ACTT (hip)	0	-0.312526999072678	-10.292558523636117	9.66750452549076	1
Conditions:act	3 km.h-1:GT3X+ (wrist)-Rest:ACTT (hip)	0	43.37294804362354	33.3929165190601	53.352979568186974	0
Conditions:act	5 km.h-1:GT3X+ (wrist)-Rest:ACTT (hip)	0	67.15806995509836	57.17803843053492	77.1381014796618	0
Conditions:act	7 km.h-1:GT3X+ (wrist)-Rest:ACTT (hip)	0	123.46114230753632	113.48111078297288	133.44117383209976	0
Conditions:act	9 km.h-1:GT3X+ (wrist)-Rest:ACTT (hip)	0	148.4669623003584	138.39494697394218	158.53897762677462	0
Conditions:act	5 km.h-1:ACTT (hip)-3 km.h-1:ACTT (hip)	0	33.93114143396946	23.95110990940602	43.911172958532894	0
Conditions:act	7 km.h-1:ACTT (hip)-3 km.h-1:ACTT (hip)	0	106.8868822852269	96.90685076066346	116.86691380979035	0
Conditions:act	9 km.h-1:ACTT (hip)-3 km.h-1:ACTT (hip)	0	137.11906720933482	127.04705188291861	147.19108253575104	0
Conditions:act	Rest:ACTT (wrist)-3 km.h-1:ACTT (hip)	0	-83.72043930569546	-93.70047083025891	-73.74040778113202	0
Conditions:act	3 km.h-1:ACTT (wrist)-3 km.h-1:ACTT (hip)	0	-13.318272024744573	-23.29830354930801	-3.3382405001811346	4.237378512389478e-4
Conditions:act	5 km.h-1:ACTT (wrist)-3 km.h-1:ACTT (hip)	0	8.727661513642275	-1.2523700109211635	18.70769303820571	0.18040509751178857
Conditions:act	7 km.h-1:ACTT (wrist)-3 km.h-1:ACTT (hip)	0	104.59913337593241	94.61910185136897	114.57916490049585	0
Conditions:act	9 km.h-1:ACTT (wrist)-3 km.h-1:ACTT (hip)	0	149.56443814484598	139.49242281842976	159.6364534712622	0
Conditions:act	Rest:GT3X+ (wrist)-3 km.h-1:ACTT (hip)	0	-85.15825119073313	-95.13828271529657	-75.17821966616968	0
Conditions:act	3 km.h-1:GT3X+ (wrist)-3 km.h-1:ACTT (hip)	0	-41.472776148036914	-51.45280767260035	-31.492744623473477	0
Conditions:act	5 km.h-1:GT3X+ (wrist)-3 km.h-1:ACTT (hip)	0	-17.687654236562096	-27.667685761125533	-7.707622711998658	8.34338096389331e-8
Conditions:act	7 km.h-1:GT3X+ (wrist)-3 km.h-1:ACTT (hip)	0	38.61541811587587	28.635386591312432	48.595449640439305	0
Conditions:act	9 km.h-1:GT3X+ (wrist)-3 km.h-1:ACTT (hip)	0	63.62123810869795	53.549222782281745	73.69325343511416	0
Conditions:act	7 km.h-1:ACTT (hip)-5 km.h-1:ACTT (hip)	0	72.95574085125745	62.97570932669401	82.93577237582089	0
Conditions:act	9 km.h-1:ACTT (hip)-5 km.h-1:ACTT (hip)	0	103.18792577536536	93.11591044894915	113.25994110178156	0
Conditions:act	Rest:ACTT (wrist)-5 km.h-1:ACTT (hip)	0	-117.65158073966492	-127.63161226422837	-107.67154921510148	0
Conditions:act	3 km.h-1:ACTT (wrist)-5 km.h-1:ACTT (hip)	0	-47.24941345871403	-57.22944498327747	-37.269381934150594	0
Conditions:act	5 km.h-1:ACTT (wrist)-5 km.h-1:ACTT (hip)	0	-25.203479920327183	-35.18351144489062	-15.223448395763745	1.488809076022335e-13
Conditions:act	7 km.h-1:ACTT (wrist)-5 km.h-1:ACTT (hip)	0	70.66799194196295	60.687960417399516	80.6480234665264	0
Conditions:act	9 km.h-1:ACTT (wrist)-5 km.h-1:ACTT (hip)	0	115.63329671087652	105.56128138446032	125.70531203729273	0
Conditions:act	Rest:GT3X+ (wrist)-5 km.h-1:ACTT (hip)	0	-119.08939262470258	-129.069424149266	-109.10936110013914	0
Conditions:act	3 km.h-1:GT3X+ (wrist)-5 km.h-1:ACTT (hip)	0	-75.40391758200637	-85.38394910656982	-65.42388605744293	0
Conditions:act	5 km.h-1:GT3X+ (wrist)-5 km.h-1:ACTT (hip)	0	-51.618795670531554	-61.59882719509499	-41.63876414596812	0
Conditions:act	7 km.h-1:GT3X+ (wrist)-5 km.h-1:ACTT (hip)	0	4.684276681906411	-5.295754842657027	14.66430820646985	0.9829654925024871
Conditions:act	9 km.h-1:GT3X+ (wrist)-5 km.h-1:ACTT (hip)	0	29.690096674728494	19.618081348312284	39.7621120011447	1.5698553568199713e-13
Conditions:act	9 km.h-1:ACTT (hip)-7 km.h-1:ACTT (hip)	0	30.232184924107912	20.160169597691702	40.30420025052412	1.4477308241112041e-13
Conditions:act	Rest:ACTT (wrist)-7 km.h-1:ACTT (hip)	0	-190.60732159092237	-200.5873531154858	-180.62729006635894	0
Conditions:act	3 km.h-1:ACTT (wrist)-7 km.h-1:ACTT (hip)	0	-120.20515430997148	-130.1851858345349	-110.22512278540803	0
Conditions:act	5 km.h-1:ACTT (wrist)-7 km.h-1:ACTT (hip)	0	-98.15922077158463	-108.13925229614807	-88.17918924702118	0
Conditions:act	7 km.h-1:ACTT (wrist)-7 km.h-1:ACTT (hip)	0	-2.2877489092944927	-12.267780433857931	7.692282615268946	0.9999994159229114
Conditions:act	9 km.h-1:ACTT (wrist)-7 km.h-1:ACTT (hip)	0	42.677555859619076	32.60554053320287	52.74957118603528	0
Conditions:act	Rest:GT3X+ (wrist)-7 km.h-1:ACTT (hip)	0	-192.04513347596003	-202.02516500052346	-182.0651019513966	0
Conditions:act	3 km.h-1:GT3X+ (wrist)-7 km.h-1:ACTT (hip)	0	-148.3596584332638	-158.33968995782723	-138.37962690870037	0
Conditions:act	5 km.h-1:GT3X+ (wrist)-7 km.h-1:ACTT (hip)	0	-124.574536521789	-134.55456804635244	-114.59450499722556	0
Conditions:act	7 km.h-1:GT3X+ (wrist)-7 km.h-1:ACTT (hip)	0	-68.27146416935103	-78.25149569391448	-58.2914326447876	0
Conditions:act	9 km.h-1:GT3X+ (wrist)-7 km.h-1:ACTT (hip)	0	-43.26564417652895	-53.33765950294516	-33.193628850112745	0
Conditions:act	Rest:ACTT (wrist)-9 km.h-1:ACTT (hip)	0	-220.83950651503028	-230.9115218414465	-210.76749118861406	0
Conditions:act	3 km.h-1:ACTT (wrist)-9 km.h-1:ACTT (hip)	0	-150.4373392340794	-160.5093545604956	-140.36532390766317	0
Conditions:act	5 km.h-1:ACTT (wrist)-9 km.h-1:ACTT (hip)	0	-128.39140569569253	-138.46342102210875	-118.31939036927632	0
Conditions:act	7 km.h-1:ACTT (wrist)-9 km.h-1:ACTT (hip)	0	-32.519933833402405	-42.59194915981861	-22.447918506986195	0
Conditions:act	9 km.h-1:ACTT (wrist)-9 km.h-1:ACTT (hip)	0	12.445370935511164	2.2822042912094993	22.60853757981283	0.002457378423013301
Conditions:act	Rest:GT3X+ (wrist)-9 km.h-1:ACTT (hip)	0	-222.27731840006794	-232.34933372648416	-212.20530307365172	0
Conditions:act	3 km.h-1:GT3X+ (wrist)-9 km.h-1:ACTT (hip)	0	-178.59184335737172	-188.66385868378794	-168.5198280309555	0
Conditions:act	5 km.h-1:GT3X+ (wrist)-9 km.h-1:ACTT (hip)	0	-154.80672144589693	-164.87873677231315	-144.7347061194807	0
Conditions:act	7 km.h-1:GT3X+ (wrist)-9 km.h-1:ACTT (hip)	0	-98.50364909345895	-108.57566441987515	-88.43163376704274	0
Conditions:act	9 km.h-1:GT3X+ (wrist)-9 km.h-1:ACTT (hip)	0	-73.49782910063686	-83.66099574493853	-63.334662456335195	0
Conditions:act	3 km.h-1:ACTT (wrist)-Rest:ACTT (wrist)	0	70.40216728095089	60.422135756387455	80.38219880551434	0
Conditions:act	5 km.h-1:ACTT (wrist)-Rest:ACTT (wrist)	0	92.44810081933774	82.4680692947743	102.42813234390118	0
Conditions:act	7 km.h-1:ACTT (wrist)-Rest:ACTT (wrist)	0	188.31957268162787	178.33954115706445	198.2996042061913	0
Conditions:act	9 km.h-1:ACTT (wrist)-Rest:ACTT (wrist)	0	233.28487745054144	223.21286212412522	243.35689277695766	0
Conditions:act	Rest:GT3X+ (wrist)-Rest:ACTT (wrist)	0	-1.4378118850376604	-11.4178434096011	8.542219639525777	0.9999999998289653
Conditions:act	3 km.h-1:GT3X+ (wrist)-Rest:ACTT (wrist)	0	42.24766315765856	32.26763163309512	52.227694682221994	0
Conditions:act	5 km.h-1:GT3X+ (wrist)-Rest:ACTT (wrist)	0	66.03278506913337	56.05275354456993	76.01281659369681	0
Conditions:act	7 km.h-1:GT3X+ (wrist)-Rest:ACTT (wrist)	0	122.33585742157133	112.35582589700789	132.31588894613478	0
Conditions:act	9 km.h-1:GT3X+ (wrist)-Rest:ACTT (wrist)	0	147.34167741439342	137.2696620879772	157.41369274080964	0
Conditions:act	5 km.h-1:ACTT (wrist)-3 km.h-1:ACTT (wrist)	0	22.045933538386848	12.06590201382341	32.025965062950284	2.0771162567712054e-12
Conditions:act	7 km.h-1:ACTT (wrist)-3 km.h-1:ACTT (wrist)	0	117.91740540067698	107.93737387611354	127.89743692524043	0
Conditions:act	9 km.h-1:ACTT (wrist)-3 km.h-1:ACTT (wrist)	0	162.88271016959055	152.81069484317433	172.95472549600677	0
Conditions:act	Rest:GT3X+ (wrist)-3 km.h-1:ACTT (wrist)	0	-71.83997916598855	-81.820010690552	-61.859947641425116	0
Conditions:act	3 km.h-1:GT3X+ (wrist)-3 km.h-1:ACTT (wrist)	0	-28.15450412329234	-38.13453564785578	-18.174472598728904	1.538769112130467e-13
Conditions:act	5 km.h-1:GT3X+ (wrist)-3 km.h-1:ACTT (wrist)	0	-4.369382211817523	-14.349413736380962	5.610649312745915	0.9922476252393007
Conditions:act	7 km.h-1:GT3X+ (wrist)-3 km.h-1:ACTT (wrist)	0	51.93369014062044	41.953658616057005	61.91372166518388	0
Conditions:act	9 km.h-1:GT3X+ (wrist)-3 km.h-1:ACTT (wrist)	0	76.93951013344252	66.86749480702632	87.01152545985873	0
Conditions:act	7 km.h-1:ACTT (wrist)-5 km.h-1:ACTT (wrist)	0	95.87147186229014	85.89144033772669	105.85150338685358	0
Conditions:act	9 km.h-1:ACTT (wrist)-5 km.h-1:ACTT (wrist)	0	140.8367766312037	130.76476130478747	150.9087919576199	0
Conditions:act	Rest:GT3X+ (wrist)-5 km.h-1:ACTT (wrist)	0	-93.8859127043754	-103.86594422893884	-83.90588117981196	0
Conditions:act	3 km.h-1:GT3X+ (wrist)-5 km.h-1:ACTT (wrist)	0	-50.20043766167919	-60.180469186242625	-40.22040613711575	0
Conditions:act	5 km.h-1:GT3X+ (wrist)-5 km.h-1:ACTT (wrist)	0	-26.41531575020437	-36.39534727476781	-16.435284225640935	1.5920598173124745e-13
Conditions:act	7 km.h-1:GT3X+ (wrist)-5 km.h-1:ACTT (wrist)	0	29.887756602233594	19.907725077670158	39.86778812679703	1.488809076022335e-13
Conditions:act	9 km.h-1:GT3X+ (wrist)-5 km.h-1:ACTT (wrist)	0	54.89357659505568	44.82156126863947	64.96559192147188	0
Conditions:act	9 km.h-1:ACTT (wrist)-7 km.h-1:ACTT (wrist)	0	44.96530476891357	34.89328944249736	55.037320095329775	0
Conditions:act	Rest:GT3X+ (wrist)-7 km.h-1:ACTT (wrist)	0	-189.75738456666554	-199.73741609122897	-179.7773530421021	0
Conditions:act	3 km.h-1:GT3X+ (wrist)-7 km.h-1:ACTT (wrist)	0	-146.07190952396934	-156.05194104853277	-136.0918779994059	0
Conditions:act	5 km.h-1:GT3X+ (wrist)-7 km.h-1:ACTT (wrist)	0	-122.2867876124945	-132.26681913705795	-112.30675608793106	0
Conditions:act	7 km.h-1:GT3X+ (wrist)-7 km.h-1:ACTT (wrist)	0	-65.98371526005654	-75.96374678461999	-56.003683735493105	0
Conditions:act	9 km.h-1:GT3X+ (wrist)-7 km.h-1:ACTT (wrist)	0	-40.97789526723446	-51.049910593650665	-30.90587994081825	0
Conditions:act	Rest:GT3X+ (wrist)-9 km.h-1:ACTT (wrist)	0	-234.7226893355791	-244.79470466199533	-224.65067400916288	0
Conditions:act	3 km.h-1:GT3X+ (wrist)-9 km.h-1:ACTT (wrist)	0	-191.03721429288288	-201.1092296192991	-180.96519896646666	0
Conditions:act	5 km.h-1:GT3X+ (wrist)-9 km.h-1:ACTT (wrist)	0	-167.2520923814081	-177.3241077078243	-157.18007705499187	0
Conditions:act	7 km.h-1:GT3X+ (wrist)-9 km.h-1:ACTT (wrist)	0	-110.94902002897011	-121.02103535538632	-100.8770047025539	0
Conditions:act	9 km.h-1:GT3X+ (wrist)-9 km.h-1:ACTT (wrist)	0	-85.94320003614803	-96.1063666804497	-75.78003339184636	0
Conditions:act	3 km.h-1:GT3X+ (wrist)-Rest:GT3X+ (wrist)	0	43.68547504269622	33.70544351813278	53.665506567259655	0
Conditions:act	5 km.h-1:GT3X+ (wrist)-Rest:GT3X+ (wrist)	0	67.47059695417103	57.49056542960759	77.45062847873447	0
Conditions:act	7 km.h-1:GT3X+ (wrist)-Rest:GT3X+ (wrist)	0	123.773669306609	113.79363778204555	133.75370083117244	0
Conditions:act	9 km.h-1:GT3X+ (wrist)-Rest:GT3X+ (wrist)	0	148.77948929943108	138.70747397301486	158.8515046258473	0
Conditions:act	5 km.h-1:GT3X+ (wrist)-3 km.h-1:GT3X+ (wrist)	0	23.785121911474818	13.80509038691138	33.765153436038254	1.7541523789077473e-13
Conditions:act	7 km.h-1:GT3X+ (wrist)-3 km.h-1:GT3X+ (wrist)	0	80.08819426391278	70.10816273934934	90.06822578847623	0
Conditions:act	9 km.h-1:GT3X+ (wrist)-3 km.h-1:GT3X+ (wrist)	0	105.09401425673487	95.02199893031866	115.16602958315107	0
Conditions:act	7 km.h-1:GT3X+ (wrist)-5 km.h-1:GT3X+ (wrist)	0	56.303072352437965	46.32304082787453	66.28310387700141	0
Conditions:act	9 km.h-1:GT3X+ (wrist)-5 km.h-1:GT3X+ (wrist)	0	81.30889234526005	71.23687701884384	91.38090767167625	0
Conditions:act	9 km.h-1:GT3X+ (wrist)-7 km.h-1:GT3X+ (wrist)	0	25.005819992822083	14.933804666405873	35.07783531923829	1.290079154614432e-13
